# SARS-CoV-2 spike S375F mutation characterizes the Omicron BA.1 variant

**DOI:** 10.1101/2022.04.03.486864

**Authors:** Izumi Kimura, Daichi Yamasoba, Hesham Nasser, Jiri Zahradnik, Yusuke Kosugi, Jiaqi Wu, Kayoko Nagata, Keiya Uriu, Yuri L Tanaka, Jumpei Ito, Ryo Shimizu, Toong Seng Tan, Erika P Butlertanaka, Hiroyuki Asakura, Kenji Sadamasu, Kazuhisa Yoshimura, Takamasa Ueno, Akifumi Takaori-Kondo, Gideon Schreiber, The Genotype to Phenotype Japan (G2P-Japan) Consortium, Mako Toyoda, Kotaro Shirakawa, Takashi Irie, Akatsuki Saito, So Nakagawa, Terumasa Ikeda, Kei Sato

## Abstract

Recent studies have revealed the unique virological characteristics of Omicron, the newest SARS-CoV-2 variant of concern, such as pronounced resistance to vaccine-induced neutralizing antibodies, less efficient cleavage of the spike protein, and poor fusogenicity. However, it remains unclear which mutation(s) in the spike protein determine the virological characteristics of Omicron. Here, we show that the representative characteristics of the Omicron spike are determined by its receptor-binding domain. Interestingly, the molecular phylogenetic analysis revealed that the acquisition of the spike S375F mutation was closely associated with the explosive spread of Omicron in the human population. We further elucidate that the F375 residue forms an interprotomer pi-pi interaction with the H505 residue in another protomer in the spike trimer, which confers the attenuated spike cleavage efficiency and fusogenicity of Omicron. Our data shed light on the evolutionary events underlying Omicron emergence at the molecular level.

**Highlights:**

- Omicron spike receptor binding domain determines virological characteristics
- Spike S375F mutation results in the poor spike cleavage and fusogenicity in Omicron
- Acquisition of the spike S375F mutation triggered the explosive spread of Omicron
- F375-H505-mediated π-π interaction in the spike determines the phenotype of Omicron
