## Supplementary material for "SARS-CoV-2 spike S375F mutation characterizes the Omicron BA.1 variant": Table S1

### Sheet: sera
Table S1. Human sera used in this study, related to Figure 2
				Date of 2nd vaccination	Date of sampling	Days after 2nd dose	Prior infection?
Vaccine (company)	Donor ID	Sex	Age	(YYYY-MM-DD)	(YYYY-MM-DD)
BNT162b2 (Pfizer/BioNTech)	006-3	Female	41	2021-04-30	2021-05-27	27	No
BNT162b2	007-3	Female	35	2021-04-26	2021-05-24	28	No
BNT162b2	008-3	Female	56	2021-06-04	2021-07-01	27	No
BNT162b2	020-3	Female	43	2021-04-30	2021-05-28	28	No
BNT162b2	026-3	Female	28	2021-04-26	2021-05-25	29	No
BNT162b2	028-3	Female	42	2021-04-28	2021-05-26	28	No
BNT162b2	030-3	Female	29	2021-04-27	2021-05-25	28	No
BNT162b2	036-3	Male	34	2021-04-27	2021-05-27	30	No
BNT162b2	045-3	Female	34	2021-04-30	2021-05-24	24	No
BNT162b2	065-3	Female	48	2021-06-11	2021-07-08	27	No
BNT162b2	103-3	Male	35	2021-04-07	2021-05-07	30	No
mRNA-1273 (Moderna)	#129	Male	21	2021-07-31	2021-08-30	30	No
mRNA-1273 (Moderna)	#130	Female	41	2021-07-31	2021-08-26	26	No
mRNA-1273 (Moderna)	#131	Male	37	2021-07-31	2021-08-26	26	No
mRNA-1273 (Moderna)	#134	Female	24	2021-07-31	2021-08-31	31	No
mRNA-1273 (Moderna)	#135	Female	23	2021-07-31	2021-08-27	27	No
mRNA-1273 (Moderna)	#136	Male	24	2021-07-31	2021-08-31	31	No
mRNA-1273 (Moderna)	#139	Female	24	2021-07-31	2021-08-31	31	No
mRNA-1273 (Moderna)	#140	Male	24	2021-07-31	2021-08-27	27	No
mRNA-1273 (Moderna)	#141	Female	24	2021-07-31	2021-08-31	31	No
mRNA-1273 (Moderna)	#146	Female	21	2021-07-31	2021-08-30	30	No
mRNA-1273 (Moderna)	#147	Female	22	2021-07-31	2021-08-31	31	No
mRNA-1273 (Moderna)	#149	Female	20	2021-07-31	2021-08-31	31	No
mRNA-1273 (Moderna)	#150	Female	22	2021-07-31	2021-08-31	31	No
mRNA-1273 (Moderna)	#162	Male	42	2021-07-31	2021-08-31	31	No
mRNA-1273 (Moderna)	#165	Female	47	2021-07-31	2021-09-01	32	No
mRNA-1273 (Moderna)	#169	Male	21	2021-08-21	2021-09-22	32	No
				Date of test	Date of sampling	Prior infection?	Prior vaccination?
SARS-CoV-2 infected	Donor ID	Sex	Age	(YYYY/MM/DD)	(YYYY/MM/DD)
Early pandemic	PS324	Female	76	2020-04-01	2020-05-03	No	No
Early pandemic	PS329	Female	92	2020-04-02	2020-05-03	No	No
Early pandemic	PS362	Female	52	2020-04-17	2020-05-17	No	No
Early pandemic	PS364	Female	74	2020-04-17	2020-05-17	No	No
Early pandemic	PS313	Female	69	2020-04-01	2020-05-03	No	No
Early pandemic	PS314	Female	64	2020-04-02	2020-05-03	No	No
Early pandemic	PS330	Female	60	2020-04-02	2020-05-03	No	No
Early pandemic	PS340	Female	73	2020-04-02	2020-05-03	No	No
Early pandemic	PS361	Female	68	2020-04-17	2020-05-17	No	No
Early pandemic	PS363	Female	81	2020-04-17	2020-05-17	No	No
Early pandemic	PS375	Female	67	2020-04-17	2020-05-17	No	No
Early pandemic	PS379	Male	75	2020-04-17	2020-05-17	No	No
Delta	IPK-p117-1	Male	62	2020-07-15	2020-08-19	No	No
Delta	IPK-p118-1	Female	52	2020-07-15	2020-08-19	No	No
Delta	IPK-p123-1	Male	39	2020-07-20	2020-09-13	No	No
Delta	IPK-p125-1	Male	43	2020-07-21	2020-08-13	No	No
Delta	IPK-p127-1	Male	22	2020-07-24	2020-08-17	No	No
Delta	IPK-p143-1	Male	47	2020-07-29	2020-08-22	No	No
Delta	IPK-p144-1	Male	63	2020-08-02	2020-08-23	No	No
Delta	IPK-p149-1	Female	33	2020-08-06	2020-08-22	No	No
Delta	IPK-p154-1	Female	53	2020-08-05	2020-08-11	No	No
Delta	IPK-p156-1	Male	46	2020-08-10	2020-09-11	No	No
