## Supplementary material for "SARS-CoV-2 spike S375F mutation characterizes the Omicron BA.1 variant": Table S2

### Sheet: S2
Table S2. Mutations detected in the Omicron RBD, related to Figure 3.
			G339D			S371L			S373P			S375F			N440K			G446S			S477N			E484A			Q493R			G496S			Q498R			Y505H
PANGO lineage	# Sequence		# Sequence	%		# Sequence	%		# Sequence	%		# Sequence	%		# Sequence	%		# Sequence	%		# Sequence	%		# Sequence	%		# Sequence	%		# Sequence	%		# Sequence	%		# Sequence	%
BA.1*	204314		190769	93.3705		176846	86.556		177011	86.6367		177151	86.7053		78162	38.2558		80158	39.2327		180693	88.4389		180458	88.3239		181729	88.9459		179478	87.8442		178881	87.552		178234	87.2353
BA.2	1610		1542	95.7764		4	0.248447		1547	96.087		1544	95.9006		1386	86.087		0	0		1540	95.6522		1537	95.4658		1545	95.9627		0	0		1545	95.9627		1536	95.4037
BA.3	31		29	93.5484		0	0		23	74.1935		23	74.1935		20	64.5161		20	64.5161		26	83.871		26	83.871		26	83.871		0	0		26	83.871		26	83.871
B.1.1.7	1129226		70	0.00619894		5	0.000442781		44	0.00389647		10	0.000885562		37	0.00327658		55	0.00487059		58	0.00513626		26	0.00230246		202	0.0178884		451	0.0399389		14	0.00123979		110	0.00974119
AY.4	825575		64	0.00775217		0	0		22	0.00266481		66	0.00799443		5	0.000605638		63	0.00763105		348	0.0421524		71	0.00860007		2	0.000242255		3	0.000363383		9	0.00109015		4	0.000484511
AY.103	275868		41	0.0148622		1	0.000362492		10	0.00362492		14	0.00507489		2	0.000724984		164	0.0594487		26	0.0094248		25	0.0090623		10	0.00362492		7	0.00253745		5	0.00181246		6	0.00217495
AY.43	269213		14	0.00520034		4	0.00148581		13	0.00482889		17	0.0063147		6	0.00222872		63	0.0234015		43	0.0159725		41	0.0152296		6	0.00222872		9	0.00334308		6	0.00222872		4	0.00148581
AY.25	251124		25	0.00995524		0	0		12	0.00477852		6	0.00238926		1	0.00039821		25	0.00995524		95	0.0378299		103	0.0410156		3	0.00119463		3	0.00119463		2	0.000796419		3	0.00119463
AY.44	239574		10	0.00417408		1	0.000417408		6	0.00250445		11	0.00459148		2	0.000834815		40	0.0166963		18	0.00751334		26	0.0108526		5	0.00208704		1	0.000417408		18	0.00751334		0	0
AY.122	202013		13	0.00643523		0	0		38	0.0188107		49	0.0242559		11	0.00544519		33	0.0163356		165	0.0816779		840	0.415815		0	0		0	0		1	0.000495018		2	0.000990035
B.1.617.2	191120		42	0.0219757		3	0.00156969		34	0.0177899		16	0.0083717		14	0.00732524		100	0.0523231		138	0.0722059		203	0.106216		6	0.00313939		5	0.00261616		9	0.00470908		7	0.00366262
AY.3	144534		2	0.00138376		0	0		12	0.00830254		5	0.00345939		0	0		21	0.0145295		203	0.140451		8	0.00553503		8	0.00553503		1	0.000691879		5	0.00345939		0	0
B.1.2	126446		32	0.0253072		0	0		11	0.00869937		3	0.00237255		146	0.115464		42	0.0332158		128	0.101229		12	0.00949022		11	0.00869937		1	0.000790851		1	0.000790851		0	0
B.1	109849		12	0.0109241		4	0.00364136		12	0.0109241		11	0.0100137		265	0.24124		13	0.0118344		1018	0.926727		13	0.0118344		8	0.00728272		3	0.00273102		2	0.00182068		3	0.00273102
AY.4.2	83305		58	0.0696237		0	0		20	0.0240082		3	0.00360122		0	0		68	0.0816278		29	0.0348118		4	0.00480163		1	0.00120041		1	0.00120041		3	0.00360122		1	0.00120041
AY.29	82597		1	0.0012107		0	0		0	0		6	0.00726419		1	0.0012107		2	0.00242139		0	0		0	0		0	0		0	0		0	0		0	0
B.1.177	76421		36	0.0471075		0	0		2	0.00261708		1	0.00130854		0	0		1	0.00130854		51	0.0667356		0	0		0	0		0	0		0	0		0	0
P.1	64284		6	0.00933358		0	0		6	0.00933358		0	0		1	0.0015556		1	0.0015556		5	0.00777799		1	0.0015556		1	0.0015556		2	0.00311119		2	0.00311119		6	0.00933358
None	59035		101	0.171085		69	0.11688		64	0.10841		70	0.118574		259	0.438723		43	0.0728381		418	0.708055		43	0.0728381		46	0.0779199		53	0.0897773		47	0.0796138		52	0.0880833
AY.39	55693		4	0.00718223		1	0.00179556		2	0.00359112		2	0.00359112		0	0		6	0.0107733		6	0.0107733		22	0.0395023		1	0.00179556		1	0.00179556		1	0.00179556		2	0.00359112
AY.9.2	55514		0	0		0	0		0	0		10	0.0180135		0	0		1	0.00180135		10	0.0180135		4	0.00720539		0	0		0	0		30	0.0540404		0	0
B.1.1	55443		12	0.0216438		6	0.0108219		10	0.0180365		7	0.0126256		52	0.09379		8	0.0144292		447	0.806233		8	0.0144292		8	0.0144292		11	0.0198402		3	0.00541096		11	0.0198402
AY.5	53140		3	0.00564546		0	0		2	0.00376364		0	0		0	0		1	0.00188182		2	0.00376364		0	0		0	0		2	0.00376364		0	0		0	0
AY.98.1	47633		0	0		0	0		0	0		0	0		0	0		2	0.00419877		58	0.121764		2	0.00419877		0	0		0	0		0	0		0	0
AY.119	45555		2	0.0043903		0	0		2	0.0043903		5	0.0109757		1	0.00219515		9	0.0197563		3	0.00658545		80	0.175612		1	0.00219515		1	0.00219515		8	0.0175612		1	0.00219515
B.1.429	45430		1	0.00220119		0	0		2	0.00440238		0	0		0	0		3	0.00660357		1	0.00220119		1	0.00220119		0	0		0	0		1	0.00220119		0	0
B.1.526	42850		3	0.00700117		0	0		0	0		0	0		0	0		18	0.042007		16264	37.9557		5	0.0116686		3	0.00700117		0	0		0	0		0	0
AY.26	42626		11	0.0258058		0	0		6	0.0140759		2	0.00469197		0	0		1	0.00234599		4	0.00938394		2	0.00469197		0	0		0	0		0	0		0	0
AY.98	42160		0	0		0	0		0	0		0	0		0	0		3	0.00711575		7	0.0166034		1	0.00237192		0	0		0	0		1	0.00237192		1	0.00237192
AY.126	39793		9	0.022617		2	0.00502601		2	0.00502601		4	0.010052		2	0.00502601		6	0.015078		7	0.017591		3	0.00753901		1	0.00251301		2	0.00502601		5	0.012565		1	0.00251301
AY.47	38094		4	0.0105003		1	0.00262509		1	0.00262509		1	0.00262509		1	0.00262509		1	0.00262509		0	0		0	0		0	0		3	0.00787526		4	0.0105003		0	0
B.1.160	36958		2	0.00541155		1	0.00270577		1	0.00270577		2	0.00541155		10	0.0270577		2	0.00541155		32822	88.8089		3	0.00811732		3	0.00811732		1	0.00270577		1	0.00270577		1	0.00270577
B.1.351	34646		0	0		0	0		4	0.0115453		0	0		1	0.00288634		2	0.00577267		4	0.0115453		0	0		0	0		6	0.017318		3	0.00865901		1	0.00288634
AY.121	34143		1	0.00292886		1	0.00292886		3	0.00878657		2	0.00585772		0	0		1	0.00292886		0	0		8	0.0234309		1	0.00292886		0	0		6	0.0175731		0	0
AY.39.1	33937		7	0.0206265		0	0		0	0		6	0.0176798		0	0		1	0.00294664		1	0.00294664		454	1.33777		1	0.00294664		1	0.00294664		4	0.0117865		1	0.00294664
AY.20	33464		4	0.0119531		1	0.00298829		1	0.00298829		2	0.00597657		1	0.00298829		3	0.00896486		28	0.083672		8	0.0239063		2	0.00597657		0	0		0	0		1	0.00298829
AY.120	30897		1	0.00323656		0	0		4	0.0129462		6	0.0194194		0	0		3	0.00970968		9	0.029129		1	0.00323656		0	0		0	0		0	0		0	0
AY.100	30431		7	0.0230029		0	0		0	0		1	0.00328612		1	0.00328612		12	0.0394335		1	0.00328612		3	0.00985837		0	0		0	0		1	0.00328612		0	0
AY.42	30346		1	0.00329533		0	0		0	0		3	0.00988598		0	0		5	0.0164766		6	0.019772		2	0.00659065		1	0.00329533		1	0.00329533		2	0.00659065		1	0.00329533
AY.125	29904		1	0.00334403		0	0		0	0		40	0.133761		5	0.0167202		4	0.0133761		11	0.0367844		2	0.00668807		0	0		0	0		0	0		0	0
AY.6	27904		0	0		0	0		0	0		1	0.00358372		0	0		0	0		1	0.00358372		1	0.00358372		0	0		0	0		0	0		0	0
AY.4.2.2	26861		0	0		0	0		0	0		0	0		0	0		1	0.00372287		1	0.00372287		1	0.00372287		0	0		0	0		0	0		0	0
AY.46.6	26800		1	0.00373134		0	0		0	0		0	0		1	0.00373134		7	0.0261194		3	0.011194		3	0.011194		0	0		0	0		0	0		0	0
AY.75	26617		3	0.011271		1	0.003757		3	0.011271		3	0.011271		0	0		1	0.003757		7	0.026299		7	0.026299		0	0		0	0		0	0		0	0
B.1.1.519	25790		0	0		0	0		0	0		0	0		0	0		0	0		3	0.0116324		5	0.0193874		0	0		0	0		2	0.00775494		0	0
P.1.14	23085		1	0.00433182		0	0		1	0.00433182		0	0		0	0		2	0.00866363		2	0.00866363		0	0		0	0		1	0.00433182		0	0		1	0.00433182
AY.102	22359		3	0.0134174		0	0		5	0.0223624		0	0		2	0.00894494		13	0.0581421		34	0.152064		49	0.219151		0	0		0	0		1	0.00447247		0	0
AY.33	22089		1	0.00452714		1	0.00452714		1	0.00452714		1	0.00452714		0	0		6	0.0271628		2	0.00905428		3	0.0135814		0	0		0	0		0	0		0	0
AY.27	21878		1	0.0045708		0	0		0	0		1	0.0045708		0	0		2	0.0091416		0	0		3	0.0137124		0	0		0	0		0	0		0	0
B.1.427	21118		0	0		0	0		0	0		1	0.0047353		0	0		2	0.00947059		4	0.0189412		0	0		0	0		0	0		0	0		0	0
AY.99.2	20868		1	0.00479203		0	0		2	0.00958405		0	0		1	0.00479203		1	0.00479203		0	0		3	0.0143761		0	0		0	0		0	0		0	0
AY.118	20194		0	0		0	0		0	0		1	0.00495197		0	0		1	0.00495197		0	0		1	0.00495197		0	0		0	0		0	0		0	0
AY.127	19675		1	0.00508259		0	0		0	0		0	0		0	0		3	0.0152478		4	0.0203304		6	0.0304956		1	0.00508259		0	0		2	0.0101652		0	0
B.1.1.214	18284		0	0		0	0		0	0		1	0.00546926		0	0		0	0		0	0		0	0		0	0		0	0		0	0		0	0
AY.4.2.1	17827		0	0		0	0		0	0		0	0		0	0		0	0		3	0.0168284		0	0		0	0		0	0		0	0		0	0
AY.9	16624		0	0		0	0		1	0.0060154		2	0.0120308		0	0		1	0.0060154		1	0.0060154		0	0		0	0		0	0		0	0		0	0
AY.23	15967		0	0		0	0		0	0		0	0		0	0		4	0.0250517		3	0.0187888		16	0.100207		0	0		0	0		1	0.00626292		0	0
B.1.258	15585		1	0.00641643		0	0		1	0.00641643		0	0		1	0.00641643		0	0		8	0.0513314		3	0.0192493		1	0.00641643		0	0		0	0		0	0
B.1.243	15240		0	0		0	0		0	0		1	0.00656168		0	0		14	0.0918635		38	0.249344		2	0.0131234		1	0.00656168		0	0		0	0		0	0
AY.117	15024		0	0		0	0		0	0		0	0		0	0		21	0.139776		0	0		2	0.013312		0	0		0	0		0	0		0	0
AY.4.6	15013		0	0		0	0		0	0		0	0		0	0		0	0		0	0		0	0		0	0		0	0		8	0.0532872		0	0
AY.4.5	14988		11	0.073392		0	0		0	0		0	0		0	0		0	0		26	0.173472		26	0.173472		0	0		0	0		0	0		1	0.006672
AY.3.1	14985		0	0		0	0		0	0		0	0		0	0		8	0.0533867		0	0		4	0.0266934		0	0		0	0		0	0		0	0
B.1.221	14029		1	0.00712809		0	0		1	0.00712809		0	0		0	0		0	0		24	0.171074		1	0.00712809		0	0		0	0		0	0		0	0
B.1.637	13869		12	0.0865239		0	0		1	0.00721033		3	0.021631		1	0.00721033		0	0		2	0.0144207		0	0		0	0		0	0		0	0		0	0
AY.36	13629		0	0		0	0		2	0.0146746		0	0		0	0		45	0.330178		0	0		30	0.220119		0	0		0	0		0	0		0	0
D.2	13348		0	0		0	0		0	0		1	0.00749176		0	0		2	0.0149835		10679	80.0045		0	0		0	0		0	0		0	0		0	0
AY.14	13245		1	0.00755002		0	0		1	0.00755002		0	0		0	0		1	0.00755002		0	0		1	0.00755002		0	0		0	0		0	0		0	0
AY.46	12719		1	0.00786225		3	0.0235868		2	0.0157245		1	0.00786225		0	0		2	0.0157245		4	0.031449		3	0.0235868		0	0		0	0		2	0.0157245		0	0
B.1.621	12566		11	0.0875378		0	0		0	0		0	0		0	0		0	0		2	0.015916		0	0		0	0		0	0		3	0.0238739		0	0
AY.74	11903		0	0		0	0		0	0		0	0		0	0		0	0		2	0.0168025		2	0.0168025		0	0		0	0		0	0		0	0
AY.54	11618		0	0		0	0		12	0.103288		0	0		0	0		2	0.0172147		0	0		0	0		0	0		0	0		0	0		0	0
AY.113	11554		0	0		0	0		1	0.00865501		0	0		0	0		6	0.0519301		2	0.01731		0	0		0	0		0	0		0	0		0	0
B	11048		2	0.0181028		2	0.0181028		3	0.0271542		2	0.0181028		2	0.0181028		0	0		22	0.199131		4	0.0362056		3	0.0271542		3	0.0271542		3	0.0271542		3	0.0271542
AY.46.5	11027		0	0		0	0		0	0		0	0		0	0		0	0		1	0.00906865		1	0.00906865		0	0		0	0		0	0		0	0
R.1	10999		5	0.0454587		0	0		0	0		0	0		0	0		0	0		0	0		0	0		0	0		0	0		0	0		0	0
AY.69	10395		6	0.0577201		0	0		1	0.00962001		0	0		0	0		2	0.01924		1	0.00962001		0	0		0	0		0	0		0	0		0	0
AY.7.1	10388		0	0		0	0		0	0		0	0		0	0		1	0.00962649		0	0		147	1.41509		0	0		0	0		0	0		0	0
AY.45	9578		0	0		0	0		0	0		1	0.0104406		4	0.0417624		0	0		2	0.0208812		3	0.0313218		0	0		0	0		0	0		0	0
AY.124	9574		0	0		0	0		0	0		1	0.010445		0	0		0	0		2	0.0208899		0	0		0	0		0	0		0	0		0	0
B.1.1.284	9512		0	0		0	0		15	0.157696		0	0		0	0		0	0		0	0		0	0		0	0		0	0		0	0		0	0
AY.34	9396		3	0.0319285		0	0		0	0		0	0		0	0		1	0.0106428		4	0.0425713		3	0.0319285		0	0		0	0		1	0.0106428		0	0
B.1.438.1	9318		0	0		0	0		0	0		1	0.0107319		0	0		0	0		881	9.45482		0	0		0	0		0	0		0	0		0	0
C.37	9190		0	0		0	0		0	0		1	0.0108814		19	0.206746		4	0.0435256		15	0.163221		0	0		0	0		0	0		0	0		0	0
B.1.525	9180		0	0		0	0		0	0		0	0		0	0		0	0		1	0.0108932		0	0		0	0		0	0		0	0		0	0
AY.61	9159		0	0		0	0		0	0		0	0		0	0		3	0.0327547		0	0		3	0.0327547		0	0		0	0		0	0		0	0
AY.111	8597		0	0		0	0		6	0.0697918		1	0.011632		0	0		0	0		1	0.011632		2	0.0232639		1	0.011632		1	0.011632		1	0.011632		1	0.011632
B.1.617.1	8149		0	0		0	0		0	0		0	0		0	0		0	0		2	0.0245429		0	0		0	0		0	0		0	0		0	0
B.1.234	7783		0	0		0	0		0	0		0	0		0	0		1	0.0128485		5	0.0642426		0	0		0	0		0	0		0	0		0	0
B.1.36	7342		0	0		0	0		1	0.0136203		0	0		95	1.29393		0	0		58	0.789975		0	0		0	0		1	0.0136203		0	0		0	0
Q.1	7138		0	0		0	0		1	0.0140095		0	0		0	0		0	0		0	0		0	0		0	0		0	0		0	0		0	0
Q.3	7089		4	0.0564254		0	0		1	0.0141064		0	0		0	0		0	0		0	0		0	0		0	0		1	0.0141064		0	0		0	0
AY.13	6816		0	0		0	0		0	0		0	0		1	0.0146714		1	0.0146714		0	0		5	0.0733568		0	0		0	0		0	0		0	0
AY.34.1	6543		0	0		0	0		0	0		0	0		0	0		0	0		0	0		1	0.0152835		0	0		0	0		0	0		0	0
P.1.17	6295		0	0		0	0		0	0		0	0		0	0		0	0		1	0.0158856		0	0		0	0		0	0		0	0		0	0
Q.8	6279		0	0		0	0		0	0		0	0		0	0		0	0		0	0		0	0		0	0		3	0.0477783		0	0		0	0
AY.4.2.3	6025		0	0		0	0		1	0.0165975		0	0		0	0		0	0		2	0.033195		0	0		0	0		0	0		0	0		0	0
P.2	5632		0	0		0	0		0	0		0	0		1	0.0177557		0	0		27	0.479403		0	0		0	0		0	0		0	0		0	0
AY.5.4	5579		0	0		0	0		3	0.0537731		0	0		0	0		0	0		0	0		0	0		0	0		0	0		1	0.0179244		0	0
AY.70	5570		0	0		0	0		0	0		0	0		0	0		1	0.0179533		0	0		0	0		0	0		0	0		0	0		0	0
AY.114	5520		0	0		0	0		0	0		0	0		0	0		0	0		0	0		1	0.0181159		0	0		0	0		0	0		0	0
B.1.177.81	5434		0	0		0	0		0	0		0	0		0	0		0	0		3	0.0552079		0	0		0	0		0	0		0	0		0	0
B.1.177.86	5432		0	0		0	0		0	0		0	0		0	0		0	0		2	0.0368189		0	0		0	0		0	0		0	0		0	0
AY.110	5187		0	0		0	0		0	0		1	0.019279		2	0.0385579		0	0		0	0		0	0		0	0		0	0		1	0.019279		0	0
B.1.1.37	5174		0	0		0	0		0	0		0	0		1	0.0193274		0	0		322	6.22342		0	0		0	0		0	0		0	0		0	0
B.1.1.222	5132		0	0		0	0		5	0.0974279		0	0		0	0		0	0		199	3.87763		0	0		1	0.0194856		0	0		0	0		0	0
B.1.177.60	5132		0	0		0	0		2	0.0389712		0	0		0	0		1	0.0194856		0	0		1	0.0194856		0	0		0	0		0	0		0	0
B.1.240	5114		1	0.0195542		0	0		0	0		0	0		0	0		0	0		0	0		4	0.0782167		2	0.0391083		0	0		3	0.0586625		0	0
AY.35	4991		1	0.0200361		0	0		0	0		0	0		0	0		0	0		4	0.0801443		0	0		0	0		0	0		0	0		0	0
P.1.15	4849		0	0		0	0		1	0.0206228		0	0		1	0.0206228		0	0		0	0		0	0		0	0		0	0		0	0		0	0
AY.4.1	4749		1	0.0210571		0	0		0	0		0	0		0	0		0	0		4	0.0842283		0	0		0	0		0	0		0	0		0	0
AY.92	4652		0	0		0	0		0	0		0	0		0	0		1	0.0214961		1	0.0214961		0	0		1	0.0214961		0	0		0	0		0	0
AY.85	4642		1	0.0215424		0	0		0	0		0	0		0	0		0	0		2	0.0430849		0	0		0	0		0	0		0	0		0	0
AY.41	4150		0	0		0	0		0	0		0	0		0	0		0	0		1	0.0240964		0	0		0	0		0	0		0	0		0	0
AY.93	4123		0	0		0	0		0	0		0	0		0	0		0	0		0	0		1	0.0242542		0	0		0	0		0	0		0	0
B.1.595	3971		1	0.0251826		0	0		0	0		1	0.0251826		0	0		1	0.0251826		13	0.327373		0	0		0	0		0	0		0	0		0	0
AY.43.4	3928		0	0		0	0		0	0		0	0		0	0		1	0.0254582		0	0		1	0.0254582		0	0		0	0		0	0		0	0
AY.120.1	3903		0	0		0	0		0	0		1	0.0256213		0	0		0	0		0	0		1	0.0256213		0	0		0	0		0	0		0	0
AY.101	3844		0	0		0	0		0	0		0	0		58	1.50884		1	0.0260146		0	0		0	0		0	0		0	0		0	0		0	0
P.1.10	3819		0	0		0	0		0	0		0	0		1	0.0261849		0	0		1	0.0261849		0	0		0	0		0	0		0	0		0	0
B.1.596	3747		0	0		0	0		0	0		0	0		0	0		0	0		12	0.320256		0	0		1	0.026688		0	0		0	0		0	0
AY.122.1	3742		0	0		0	0		0	0		0	0		0	0		0	0		15	0.400855		0	0		0	0		0	0		0	0		0	0
B.1.311	3725		0	0		0	0		0	0		1	0.0268456		0	0		0	0		2	0.0536913		0	0		0	0		0	0		1	0.0268456		0	0
AY.24	3643		2	0.0548998		0	0		0	0		0	0		0	0		38	1.0431		1	0.0274499		0	0		0	0		0	0		1	0.0274499		0	0
B.1.369	3617		0	0		0	0		0	0		0	0		0	0		0	0		0	0		0	0		3	0.0829417		0	0		0	0		0	0
P.1.7	3600		0	0		0	0		7	0.194444		0	0		0	0		0	0		1	0.0277778		0	0		0	0		0	0		0	0		0	0
B.1.351.2	3576		1	0.0279642		0	0		1	0.0279642		0	0		0	0		0	0		2	0.0559284		0	0		0	0		0	0		0	0		0	0
A.1	3562		0	0		0	0		0	0		0	0		0	0		0	0		1	0.0280741		0	0		0	0		0	0		0	0		0	0
AY.53	3557		0	0		0	0		0	0		0	0		0	0		0	0		7	0.196795		1	0.0281136		0	0		0	0		2	0.0562272		0	0
B.1.1.318	3524		0	0		1	0.0283768		0	0		0	0		0	0		4	0.113507		0	0		0	0		0	0		0	0		0	0		0	0
AY.5.3	3494		1	0.0286205		0	0		0	0		0	0		0	0		2	0.057241		0	0		1	0.0286205		0	0		0	0		0	0		0	0
P.1.1	3487		1	0.0286779		0	0		1	0.0286779		0	0		0	0		0	0		2	0.0573559		0	0		0	0		0	0		0	0		0	0
B.1.575	3463		0	0		0	0		0	0		0	0		0	0		0	0		2	0.0577534		0	0		1	0.0288767		0	0		0	0		0	0
AY.16	3430		1	0.0291545		1	0.0291545		1	0.0291545		1	0.0291545		0	0		0	0		0	0		4	0.116618		0	0		0	0		0	0		0	0
B.1.1.28	3416		0	0		0	0		0	0		0	0		2	0.058548		0	0		8	0.234192		0	0		0	0		0	0		0	0		0	0
AY.30	3371		1	0.0296648		0	0		0	0		0	0		0	0		0	0		0	0		1	0.0296648		0	0		0	0		0	0		0	0
AY.37	3336		0	0		0	0		0	0		0	0		0	0		1	0.029976		1	0.029976		1	0.029976		0	0		0	0		0	0		0	0
AY.4.4	3327		0	0		0	0		0	0		0	0		0	0		5	0.150286		0	0		1	0.0300571		0	0		0	0		0	0		0	0
AY.68	3263		0	0		0	0		0	0		0	0		0	0		0	0		1	0.0306466		1	0.0306466		0	0		0	0		0	0		0	0
AY.107	3249		0	0		0	0		0	0		0	0		0	0		0	0		0	0		1	0.0307787		0	0		0	0		0	0		0	0
AY.116	3192		1	0.0313283		0	0		0	0		0	0		0	0		0	0		1	0.0313283		4	0.125313		0	0		0	0		1	0.0313283		0	0
B.1.497	3180		0	0		0	0		0	0		0	0		0	0		1	0.0314465		2	0.0628931		0	0		0	0		0	0		0	0		0	0
XB	3058		0	0		0	0		0	0		0	0		2410	78.8097		0	0		2	0.0654022		0	0		0	0		0	0		0	0		0	0
B.1.1.1	3049		0	0		0	0		0	0		0	0		0	0		0	0		31	1.01673		1	0.0327976		0	0		0	0		0	0		0	0
B.1.1.70	3042		0	0		0	0		0	0		0	0		0	0		0	0		2	0.0657462		0	0		0	0		0	0		0	0		0	0
AY.121.1	2979		0	0		0	0		0	0		0	0		0	0		1	0.0335683		0	0		2	0.0671366		0	0		0	0		0	0		0	0
AY.106	2971		0	0		0	0		0	0		0	0		0	0		1	0.0336587		0	0		1	0.0336587		0	0		0	0		0	0		0	0
AY.1	2966		1	0.0337154		1	0.0337154		1	0.0337154		2	0.0674309		1	0.0337154		1	0.0337154		1	0.0337154		1	0.0337154		1	0.0337154		1	0.0337154		1	0.0337154		1	0.0337154
AY.50	2954		0	0		0	0		0	0		2	0.0677048		0	0		1	0.0338524		0	0		2	0.0677048		0	0		0	0		0	0		0	0
AY.2	2952		1	0.0338753		1	0.0338753		1	0.0338753		1	0.0338753		1	0.0338753		1	0.0338753		1	0.0338753		1	0.0338753		1	0.0338753		1	0.0338753		1	0.0338753		1	0.0338753
AY.59	2950		0	0		0	0		0	0		0	0		0	0		1	0.0338983		2	0.0677966		0	0		0	0		0	0		0	0		0	0
AY.23.1	2921		0	0		0	0		0	0		0	0		0	0		0	0		0	0		5	0.171174		0	0		0	0		0	0		0	0
B.1.1.434	2890		0	0		0	0		0	0		0	0		0	0		0	0		0	0		1	0.0346021		0	0		0	0		0	0		0	0
P.1.16	2823		0	0		0	0		0	0		0	0		2	0.0708466		0	0		1	0.0354233		0	0		1	0.0354233		0	0		0	0		0	0
A	2812		0	0		0	0		0	0		0	0		3	0.106686		0	0		2	0.0711238		0	0		0	0		0	0		0	0		0	0
B.1.1.176	2799		0	0		0	0		0	0		0	0		0	0		0	0		1	0.035727		0	0		0	0		0	0		0	0		0	0
B.1.1.311	2789		0	0		0	0		1	0.0358551		0	0		1	0.0358551		0	0		0	0		0	0		0	0		0	0		0	0		0	0
B.1.561	2787		0	0		0	0		0	0		0	0		0	0		0	0		9	0.322928		0	0		1	0.0358809		0	0		0	0		0	0
B.1.466.2	2773		0	0		0	0		0	0		0	0		0	0		0	0		0	0		1	0.036062		0	0		0	0		0	0		0	0
B.40	2757		0	0		0	0		0	0		0	0		0	0		0	0		0	0		0	0		1	0.0362713		0	0		0	0		0	0
B.1.36.29	2687		0	0		0	0		0	0		0	0		1557	57.9457		0	0		19	0.707108		0	0		0	0		0	0		0	0		0	0
AY.84	2654		0	0		0	0		0	0		0	0		0	0		2	0.075358		0	0		2	0.075358		0	0		0	0		0	0		0	0
B.1.1.63	2623		0	0		0	0		1	0.0381243		0	0		0	0		0	0		1	0.0381243		0	0		0	0		0	0		0	0		0	0
AY.109	2619		0	0		0	0		0	0		0	0		0	0		22	0.840015		1	0.0381825		2	0.076365		0	0		0	0		0	0		0	0
B.1.400	2589		0	0		0	0		5	0.193125		0	0		0	0		0	0		0	0		0	0		0	0		0	0		0	0		0	0
B.1.36.18	2589		0	0		0	0		1	0.038625		0	0		0	0		0	0		0	0		0	0		0	0		0	0		0	0		0	0
B.1.1.317	2504		0	0		0	0		0	0		0	0		3	0.119808		0	0		1587	63.3786		0	0		0	0		0	0		0	0		0	0
Q.4	2495		2	0.0801603		0	0		0	0		0	0		0	0		0	0		1	0.0400802		0	0		1	0.0400802		0	0		0	0		0	0
B.1.1.33	2469		0	0		0	0		0	0		0	0		0	0		0	0		1	0.0405022		0	0		0	0		0	0		0	0		0	0
AY.94	2440		0	0		0	0		0	0		0	0		0	0		0	0		1	0.0409836		0	0		0	0		0	0		0	0		0	0
B.1.517	2378		0	0		0	0		0	0		0	0		0	0		0	0		0	0		2	0.0841043		6	0.252313		0	0		0	0		0	0
B.1.1.307	2356		6	0.254669		5	0.212224		3	0.127334		3	0.127334		2	0.0848896		1	0.0424448		28	1.18846		1	0.0424448		0	0		0	0		0	0		0	0
B.1.1.306	2335		0	0		0	0		0	0		0	0		0	0		0	0		6	0.256959		0	0		0	0		0	0		1	0.0428266		0	0
AY.67	2238		0	0		0	0		0	0		0	0		0	0		0	0		0	0		0	0		0	0		1	0.0446828		1	0.0446828		1	0.0446828
B.1.177.82	2188		0	0		0	0		0	0		0	0		0	0		7	0.319927		0	0		0	0		0	0		0	0		0	0		0	0
A.2.5	2148		0	0		0	0		0	0		0	0		0	0		2	0.0931099		3	0.139665		2	0.0931099		0	0		0	0		0	0		0	0
B.1.609	2117		11	0.519603		0	0		0	0		0	0		1	0.0472367		1	0.0472367		1	0.0472367		0	0		0	0		0	0		0	0		0	0
B.1.582	2117		0	0		0	0		0	0		0	0		0	0		0	0		2	0.0944733		0	0		0	0		0	0		0	0		0	0
AE.8	2077		0	0		0	0		0	0		0	0		0	0		0	0		10	0.481464		0	0		0	0		0	0		0	0		0	0
AY.7.2	2072		0	0		0	0		1	0.0482625		0	0		0	0		0	0		0	0		0	0		0	0		0	0		0	0		0	0
B.1.1.39	2042		0	0		0	0		0	0		0	0		0	0		0	0		18	0.881489		0	0		0	0		0	0		0	0		0	0
AY.62	2039		0	0		0	0		0	0		0	0		0	0		2	0.0980873		0	0		1	0.0490436		0	0		0	0		0	0		0	0
B.1.36.17	2019		0	0		0	0		0	0		0	0		19	0.94106		0	0		1	0.0495295		0	0		0	0		0	0		0	0		0	0
P.1.12	2017		0	0		0	0		0	0		0	0		1	0.0495786		3	0.148736		0	0		0	0		0	0		0	0		0	0		0	0
B.1.1.25	2012		0	0		0	0		0	0		0	0		0	0		0	0		13	0.646123		0	0		0	0		0	0		0	0		0	0
AY.43.3	2000		0	0		0	0		0	0		0	0		0	0		1	0.05		0	0		0	0		0	0		0	0		0	0		0	0
AY.65	1988		1	0.0503018		0	0		0	0		2	0.100604		0	0		3	0.150905		0	0		0	0		0	0		0	0		0	0		0	0
B.1.177.44	1949		0	0		0	0		0	0		0	0		0	0		0	0		5	0.256542		0	0		0	0		0	0		0	0		0	0
AY.32	1896		0	0		0	0		0	0		0	0		0	0		1	0.0527426		0	0		1	0.0527426		0	0		0	0		0	0		0	0
AY.46.2	1893		0	0		0	0		0	0		0	0		0	0		0	0		0	0		1	0.0528262		0	0		0	0		0	0		0	0
B.1.623	1882		0	0		0	0		3	0.159405		0	0		0	0		0	0		2	0.10627		1	0.053135		0	0		0	0		0	0		0	0
AY.88	1862		0	0		0	0		0	0		0	0		0	0		1	0.0537057		0	0		0	0		0	0		0	0		0	0		0	0
C.36.3	1826		0	0		0	0		0	0		0	0		0	0		0	0		4	0.219058		0	0		0	0		0	0		0	0		0	0
AY.108	1824		2	0.109649		0	0		0	0		0	0		0	0		1	0.0548246		2	0.109649		0	0		0	0		0	0		0	0		0	0
AY.4.3	1802		0	0		0	0		0	0		0	0		0	0		0	0		1	0.0554939		1	0.0554939		0	0		0	0		0	0		0	0
AY.76	1752		0	0		0	0		0	0		0	0		0	0		1	0.0570776		0	0		1	0.0570776		0	0		0	0		0	0		0	0
AY.64	1745		1	0.0573066		0	0		0	0		0	0		0	0		0	0		0	0		0	0		0	0		0	0		0	0		0	0
B.1.214.2	1680		0	0		0	0		0	0		0	0		2	0.119048		0	0		0	0		0	0		0	0		0	0		0	0		0	0
AY.38	1677		0	0		0	0		0	0		0	0		0	0		0	0		0	0		1	0.0596303		0	0		0	0		0	0		0	0
B.1.560	1663		0	0		0	0		0	0		0	0		0	0		0	0		88	5.29164		0	0		0	0		0	0		0	0		0	0
B.1.177.54	1644		0	0		0	0		0	0		0	0		0	0		0	0		0	0		0	0		0	0		0	0		0	0		2	0.121655
AY.40	1620		0	0		0	0		0	0		0	0		0	0		0	0		0	0		0	0		0	0		0	0		1	0.0617284		0	0
AY.46.3	1611		0	0		0	0		0	0		0	0		0	0		0	0		0	0		1	0.0620732		0	0		0	0		0	0		0	0
B.1.128	1582		0	0		0	0		0	0		0	0		9	0.5689		0	0		0	0		0	0		0	0		0	0		0	0		0	0
B.1.619.1	1575		0	0		0	0		0	0		0	0		1554	98.6667		0	0		0	0		0	0		0	0		0	0		0	0		0	0
A.2	1522		0	0		0	0		0	0		0	0		0	0		0	0		0	0		2	0.131406		0	0		0	0		0	0		0	0
AY.71	1506		0	0		0	0		2	0.132802		0	0		0	0		0	0		1	0.0664011		0	0		0	0		0	0		0	0		0	0
B.1.577	1483		0	0		0	0		0	0		0	0		0	0		0	0		0	0		0	0		1	0.0674309		0	0		0	0		0	0
B.1.1.464	1479		0	0		0	0		0	0		0	0		1	0.0676133		0	0		0	0		0	0		0	0		0	0		0	0		0	0
B.1.1.372	1470		0	0		0	0		0	0		0	0		0	0		0	0		2	0.136054		0	0		0	0		0	0		0	0		0	0
B.1.1.50	1463		0	0		0	0		0	0		0	0		0	0		0	0		1	0.0683527		0	0		0	0		0	0		0	0		0	0
AY.99	1433		0	0		0	0		0	0		0	0		0	0		0	0		6	0.418702		20	1.39567		1	0.0697837		1	0.0697837		2	0.139567		1	0.0697837
A.23.1	1432		2	0.139665		0	0		0	0		0	0		0	0		0	0		0	0		0	0		0	0		0	0		0	0		0	0
B.1.139	1412		0	0		0	0		0	0		0	0		0	0		0	0		0	0		0	0		1	0.0708215		0	0		0	0		0	0
AY.39.2	1374		0	0		0	0		0	0		0	0		0	0		0	0		0	0		1	0.0727802		0	0		0	0		0	0		0	0
AY.95	1368		0	0		0	0		2	0.146199		0	0		0	0		22	1.60819		2	0.146199		0	0		0	0		0	0		0	0		0	0
B.1.1.291	1357		0	0		0	0		0	0		0	0		0	0		0	0		1	0.073692		0	0		0	0		0	0		0	0		0	0
AY.58	1354		0	0		0	0		44	3.24963		0	0		0	0		0	0		0	0		0	0		0	0		1	0.0738552		0	0		0	0
AY.80	1344		0	0		0	0		0	0		0	0		0	0		0	0		0	0		2	0.14881		0	0		0	0		0	0		0	0
C.35	1335		0	0		0	0		0	0		0	0		0	0		5	0.374532		2	0.149813		0	0		0	0		0	0		0	0		0	0
B.1.177.8	1330		1	0.075188		0	0		0	0		0	0		0	0		0	0		0	0		0	0		0	0		0	0		0	0		0	0
B.1.241	1324		0	0		0	0		0	0		0	0		0	0		0	0		3	0.226586		0	0		0	0		0	0		0	0		0	0
B.1.1.157	1308		0	0		0	0		0	0		0	0		0	0		0	0		1	0.0764526		0	0		0	0		0	0		0	0		0	0
B.1.565	1303		1	0.076746		0	0		0	0		0	0		0	0		0	0		0	0		0	0		7	0.537222		0	0		0	0		0	0
B.1.1.348	1297		0	0		0	0		73	5.62837		0	0		1	0.077101		0	0		15	1.15652		0	0		0	0		0	0		0	0		0	0
B.1.409	1292		3	0.232198		0	0		0	0		0	0		0	0		0	0		0	0		0	0		0	0		0	0		0	0		0	0
AY.87	1289		0	0		0	0		0	0		0	0		0	0		0	0		0	0		1	0.0775795		0	0		0	0		0	0		0	0
B.1.367	1225		0	0		0	0		0	0		0	0		1	0.0816327		1	0.0816327		1	0.0816327		0	0		0	0		0	0		0	0		0	0
B.1.619	1186		0	0		0	0		0	0		0	0		1018	85.8347		0	0		0	0		0	0		0	0		0	0		0	0		0	0
B.1.509	1175		0	0		0	0		0	0		0	0		0	0		0	0		30	2.55319		0	0		1	0.0851064		0	0		0	0		0	0
B.1.1.216	1175		0	0		0	0		0	0		0	0		55	4.68085		0	0		0	0		0	0		0	0		0	0		0	0		0	0
AY.99.1	1170		0	0		0	0		0	0		0	0		0	0		0	0		0	0		1	0.0854701		0	0		0	0		0	0		0	0
B.1.620	1163		0	0		0	0		0	0		0	0		0	0		1	0.0859845		1147	98.6242		0	0		0	0		0	0		0	0		0	0
B.1.1.316	1162		0	0		0	0		1	0.0860585		0	0		0	0		0	0		0	0		0	0		0	0		0	0		0	0		0	0
AY.72	1162		0	0		0	0		0	0		0	0		0	0		0	0		2	0.172117		0	0		0	0		0	0		0	0		0	0
AY.83	1154		0	0		0	0		6	0.519931		0	0		0	0		0	0		0	0		0	0		0	0		0	0		0	0		0	0
B.1.160.16	1132		0	0		0	0		0	0		0	0		0	0		0	0		1061	93.7279		0	0		0	0		0	0		0	0		0	0
B.6	1113		0	0		0	0		0	0		0	0		0	0		0	0		1	0.0898473		0	0		0	0		0	0		0	0		0	0
AY.60	1102		0	0		0	0		0	0		0	0		0	0		0	0		0	0		1	0.0907441		0	0		0	0		0	0		0	0
C.36	1092		0	0		0	0		0	0		0	0		0	0		0	0		27	2.47253		0	0		0	0		0	0		0	0		0	0
AY.43.2	1092		0	0		0	0		0	0		0	0		0	0		0	0		0	0		2	0.18315		0	0		0	0		0	0		0	0
B.1.177.75	1061		0	0		0	0		0	0		0	0		0	0		0	0		2	0.188501		0	0		0	0		0	0		0	0		0	0
P.1.2	1046		0	0		0	0		1	0.0956023		0	0		0	0		0	0		14	1.33843		0	0		0	0		0	0		0	0		0	0
B.1.258.14	1039		0	0		0	0		0	0		0	0		0	0		0	0		2	0.192493		0	0		0	0		0	0		0	0		0	0
P.1.4	1037		0	0		0	0		0	0		0	0		0	0		0	0		0	0		0	0		0	0		0	0		1	0.096432		0	0
B.1.576	1030		1	0.0970874		1	0.0970874		1	0.0970874		1	0.0970874		1	0.0970874		0	0		1	0.0970874		1	0.0970874		0	0		0	0		0	0		0	0
B.1.36.35	1028		2	0.194553		1	0.0972763		1	0.0972763		1	0.0972763		1	0.0972763		1	0.0972763		0	0		0	0		0	0		0	0		0	0		0	0
B.1.428	1019		1	0.0981354		0	0		0	0		0	0		0	0		0	0		0	0		0	0		0	0		0	0		0	0		0	0
B.1.36.8	1017		0	0		0	0		1	0.0983284		0	0		1	0.0983284		0	0		52	5.11308		0	0		0	0		0	0		0	0		0	0
B.1.436	1012		0	0		0	0		0	0		0	0		0	0		0	0		1	0.0988142		0	0		0	0		0	0		0	0		0	0
B.1.1.420	1004		0	0		0	0		0	0		0	0		721	71.8127		0	0		0	0		0	0		0	0		0	0		0	0		0	0
B.1.499	1001		0	0		0	0		0	0		0	0		0	0		0	0		8	0.799201		0	0		0	0		0	0		0	0		0	0
C.16	960		0	0		0	0		0	0		0	0		0	0		0	0		0	0		2	0.208333		0	0		0	0		0	0		0	0
AY.105	947		0	0		0	0		0	0		0	0		0	0		0	0		0	0		4	0.422386		0	0		0	0		0	0		0	0
AY.120.2	947		0	0		0	0		0	0		0	0		0	0		0	0		1	0.105597		0	0		0	0		0	0		0	0		0	0
B.1.1.153	916		0	0		0	0		0	0		0	0		0	0		0	0		5	0.545852		0	0		0	0		0	0		0	0		0	0
B.1.177.42	914		0	0		0	0		0	0		0	0		0	0		0	0		1	0.109409		0	0		0	0		0	0		0	0		0	0
Q.7	911		0	0		0	0		0	0		0	0		0	0		0	0		0	0		0	0		2	0.219539		0	0		0	0		0	0
B.1.1.10	908		0	0		0	0		0	0		0	0		0	0		0	0		2	0.220264		0	0		0	0		0	0		0	0		0	0
B.1.470	907		0	0		0	0		0	0		0	0		6	0.661521		0	0		8	0.882029		0	0		0	0		0	0		0	0		0	0
B.1.1.207	903		0	0		0	0		0	0		0	0		0	0		0	0		4	0.442968		0	0		0	0		0	0		0	0		0	0
B.1.1.279	893		0	0		0	0		0	0		0	0		1	0.111982		0	0		0	0		0	0		0	0		0	0		0	0		0	0
B.1.239	886		0	0		0	0		0	0		0	0		0	0		0	0		1	0.112867		0	0		0	0		0	0		0	0		0	0
B.1.111	883		0	0		0	0		0	0		0	0		1	0.11325		0	0		0	0		0	0		0	0		0	0		0	0		0	0
B.1.36.1	876		0	0		0	0		0	0		0	0		0	0		0	0		1	0.114155		0	0		0	0		0	0		0	0		0	0
AY.77	863		1	0.115875		0	0		0	0		0	0		0	0		0	0		2	0.23175		0	0		0	0		0	0		1	0.115875		0	0
B.1.404	852		0	0		0	0		0	0		0	0		0	0		0	0		744	87.3239		0	0		0	0		0	0		0	0		0	0
B.1.1.523	836		1	0.119617		0	0		0	0		0	0		1	0.119617		1	0.119617		9	1.07656		0	0		0	0		0	0		0	0		0	0
B.1.416	820		0	0		0	0		0	0		0	0		0	0		0	0		32	3.90244		0	0		0	0		0	0		0	0		0	0
B.1.36.22	820		0	0		0	0		0	0		0	0		2	0.243902		0	0		4	0.487805		0	0		0	0		0	0		0	0		0	0
B.1.320	816		0	0		0	0		0	0		0	0		1	0.122549		0	0		1	0.122549		0	0		0	0		0	0		0	0		0	0
B.1.160.8	781		0	0		0	0		0	0		0	0		0	0		0	0		769	98.4635		0	0		0	0		0	0		0	0		0	0
B.1.1.294	781		0	0		0	0		0	0		0	0		5	0.640205		0	0		0	0		0	0		0	0		0	0		0	0		0	0
AY.96	761		0	0		0	0		0	0		0	0		0	0		0	0		0	0		1	0.131406		0	0		0	0		0	0		0	0
AY.82	753		0	0		0	0		0	0		0	0		0	0		0	0		0	0		1	0.132802		0	0		0	0		0	0		0	0
B.1.36.16	747		0	0		0	0		0	0		0	0		3	0.401606		0	0		1	0.133869		0	0		0	0		0	0		0	0		0	0
B.1.177.32	740		0	0		0	0		0	0		0	0		0	0		0	0		1	0.135135		0	0		0	0		0	0		0	0		0	0
B.1.362	735		0	0		0	0		0	0		0	0		0	0		0	0		1	0.136054		0	0		0	0		0	0		0	0		0	0
B.1.1.189	716		9	1.25698		4	0.558659		3	0.418994		2	0.27933		3	0.418994		6	0.837989		18	2.51397		8	1.11732		5	0.698324		9	1.25698		3	0.418994		9	1.25698
AY.55	694		0	0		0	0		0	0		0	0		0	0		1	0.144092		0	0		0	0		0	0		0	0		0	0		0	0
AY.16.1	685		0	0		0	0		0	0		0	0		0	0		1	0.145985		0	0		0	0		0	0		0	0		0	0		0	0
A.27	684		0	0		0	0		0	0		0	0		0	0		0	0		0	0		0	0		0	0		2	0.292398		0	0		0	0
B.1.1.198	678		0	0		0	0		0	0		0	0		0	0		0	0		1	0.147493		0	0		0	0		0	0		0	0		0	0
B.1.177.43	676		0	0		0	0		0	0		0	0		0	0		0	0		11	1.62722		0	0		0	0		0	0		0	0		0	0
AP.1	668		0	0		0	0		0	0		0	0		0	0		0	0		1	0.149701		0	0		0	0		0	0		0	0		0	0
B.1.177.20	659		0	0		0	0		0	0		0	0		0	0		0	0		1	0.151745		0	0		0	0		0	0		0	0		0	0
B.1.416.1	648		0	0		0	0		0	0		0	0		0	0		0	0		1	0.154321		0	0		0	0		0	0		0	0		0	0
B.1.1.486	635		0	0		0	0		0	0		0	0		0	0		0	0		1	0.15748		0	0		0	0		0	0		0	0		0	0
P.3	625		2	0.32		0	0		0	0		0	0		0	0		0	0		0	0		0	0		0	0		0	0		0	0		0	0
B.1.236	623		0	0		0	0		0	0		0	0		0	0		0	0		2	0.321027		0	0		0	0		0	0		0	0		0	0
B.1.1.326	602		0	0		0	0		0	0		1	0.166113		1	0.166113		0	0		1	0.166113		0	0		0	0		0	0		0	0		0	0
B.1.258.3	600		0	0		0	0		0	0		0	0		0	0		0	0		0	0		3	0.5		0	0		0	0		0	0		0	0
B.1.160.17	589		0	0		0	0		0	0		0	0		0	0		0	0		586	99.4907		0	0		0	0		0	0		0	0		0	0
P.1.6	556		0	0		0	0		0	0		0	0		0	0		0	0		0	0		0	0		0	0		1	0.179856		0	0		0	0
B.1.1.448	520		0	0		0	0		0	0		0	0		2	0.384615		0	0		1	0.192308		0	0		0	0		0	0		0	0		0	0
B.1.399	509		0	0		0	0		0	0		0	0		1	0.196464		0	0		0	0		0	0		0	0		0	0		0	0		0	0
B.1.1.241	495		0	0		0	0		0	0		0	0		0	0		0	0		2	0.40404		0	0		0	0		0	0		0	0		0	0
B.1.36.21	494		0	0		0	0		0	0		0	0		0	0		0	0		1	0.202429		0	0		0	0		0	0		0	0		0	0
B.1.160.14	484		0	0		0	0		0	0		0	0		0	0		0	0		435	89.876		0	0		0	0		0	0		0	0		0	0
B.1.1.121	482		0	0		0	0		0	0		0	0		0	0		0	0		8	1.65975		0	0		0	0		0	0		0	0		0	0
B.1.160.7	479		0	0		0	0		0	0		0	0		0	0		0	0		475	99.1649		0	0		0	0		0	0		0	0		0	0
B.1.625	472		0	0		0	0		0	0		0	0		379	80.2966		0	0		1	0.211864		0	0		0	0		0	0		0	0		0	0
B.1.127	459		0	0		0	0		0	0		0	0		0	0		0	0		458	99.7821		0	0		0	0		0	0		0	0		0	0
B.1.640	450		0	0		0	0		0	0		0	0		0	0		0	0		0	0		0	0		0	0		0	0		1	0.222222		0	0
B.1.612	450		0	0		0	0		0	0		0	0		0	0		0	0		1	0.222222		0	0		0	0		0	0		0	0		0	0
B.1.1.374	449		0	0		0	0		0	0		0	0		0	0		0	0		0	0		0	0		0	0		1	0.222717		0	0		0	0
B.1.1.297	448		0	0		0	0		0	0		0	0		0	0		0	0		1	0.223214		0	0		0	0		0	0		0	0		0	0
B.4	442		0	0		0	0		0	0		0	0		0	0		1	0.226244		0	0		0	0		0	0		0	0		0	0		0	0
AU.2	441		0	0		0	0		0	0		1	0.226757		0	0		0	0		1	0.226757		0	0		0	0		0	0		0	0		0	0
C.1	441		0	0		0	0		0	0		0	0		0	0		0	0		1	0.226757		0	0		0	0		0	0		0	0		0	0
B.1.1.397	434		0	0		0	0		0	0		0	0		0	0		0	0		1	0.230415		0	0		0	0		0	0		0	0		0	0
B.1.177.53	433		0	0		0	0		0	0		0	0		0	0		0	0		1	0.230947		0	0		0	0		0	0		0	0		0	0
B.1.523	430		0	0		0	0		0	0		0	0		0	0		0	0		1	0.232558		0	0		0	0		0	0		0	0		0	0
B.1.160.26	423		0	0		0	0		0	0		0	0		0	0		0	0		402	95.0355		0	0		0	0		0	0		0	0		0	0
C.37.1	395		0	0		0	0		0	0		0	0		0	0		0	0		4	1.01266		0	0		0	0		0	0		0	0		0	0
B.55	374		0	0		0	0		0	0		0	0		0	0		0	0		1	0.26738		0	0		0	0		0	0		0	0		0	0
B.1.1.83	373		1	0.268097		0	0		0	0		0	0		2	0.536193		0	0		0	0		0	0		0	0		1	0.268097		1	0.268097		0	0
B.1.1.409	372		5	1.34409		3	0.806452		4	1.07527		2	0.537634		4	1.07527		4	1.07527		8	2.15054		3	0.806452		3	0.806452		4	1.07527		1	0.268817		4	1.07527
B.1.1.354	364		0	0		0	0		0	0		0	0		0	0		0	0		7	1.92308		0	0		0	0		0	0		0	0		0	0
C.36.3.1	356		1	0.280899		3	0.842697		3	0.842697		2	0.561798		0	0		0	0		313	87.9213		0	0		0	0		0	0		0	0		0	0
B.1.459	352		0	0		0	0		0	0		0	0		4	1.13636		0	0		2	0.568182		0	0		0	0		0	0		0	0		0	0
B.1.433	348		0	0		0	0		0	0		0	0		0	0		0	0		0	0		1	0.287356		0	0		0	0		0	0		0	0
B.1.160.28	333		0	0		0	0		0	0		0	0		0	0		0	0		329	98.7988		0	0		0	0		0	0		0	0		0	0
B.1.223	331		0	0		0	0		0	0		0	0		0	0		0	0		0	0		1	0.302115		0	0		0	0		0	0		0	0
AW.1	330		0	0		0	0		0	0		0	0		0	0		0	0		1	0.30303		0	0		0	0		0	0		0	0		0	0
B.1.631	330		0	0		0	0		0	0		0	0		252	76.3636		0	0		6	1.81818		0	0		0	0		0	0		0	0		0	0
B.1.1.280	324		0	0		0	0		0	0		0	0		0	0		0	0		1	0.308642		0	0		0	0		0	0		0	0		0	0
B.1.177.23	311		0	0		0	0		0	0		0	0		0	0		0	0		2	0.643087		0	0		0	0		0	0		0	0		0	0
B.1.1.258	310		0	0		0	0		1	0.322581		0	0		0	0		0	0		0	0		0	0		0	0		0	0		0	0		0	0
B.1.1.186	308		0	0		0	0		0	0		0	0		0	0		0	0		1	0.324675		0	0		0	0		0	0		0	0		0	0
B.1.408	307		0	0		0	0		0	0		0	0		0	0		0	0		7	2.28013		0	0		0	0		0	0		0	0		0	0
C.1.2	306		0	0		0	0		0	0		0	0		8	2.61438		0	0		2	0.653595		0	0		0	0		0	0		0	0		0	0
B.1.1.161	303		2	0.660066		1	0.330033		1	0.330033		1	0.330033		1	0.330033		0	0		10	3.30033		1	0.330033		1	0.330033		1	0.330033		1	0.330033		1	0.330033
B.1.160.30	296		0	0		0	0		0	0		0	0		0	0		0	0		229	77.3649		0	0		0	0		0	0		0	0		0	0
B.1.1.526	295		0	0		0	0		0	0		0	0		0	0		0	0		2	0.677966		0	0		0	0		0	0		0	0		0	0
B.1.634	293		0	0		0	0		0	0		0	0		210	71.6724		0	0		0	0		0	0		0	0		0	0		0	0		0	0
L.3	282		0	0		0	0		0	0		0	0		0	0		0	0		1	0.35461		0	0		0	0		0	0		0	0		0	0
B.1.1.174	278		0	0		0	0		0	0		0	0		1	0.359712		0	0		0	0		0	0		0	0		0	0		0	0		0	0
B.1.179	278		0	0		0	0		0	0		0	0		0	0		0	0		11	3.95683		0	0		0	0		0	0		0	0		0	0
B.1.618	271		0	0		0	0		0	0		0	0		1	0.369004		0	0		4	1.47601		0	0		0	0		0	0		0	0		0	0
B.1.260	269		0	0		0	0		0	0		0	0		7	2.60223		0	0		20	7.43494		0	0		0	0		0	0		0	0		0	0
B.1.580	269		0	0		0	0		0	0		0	0		0	0		0	0		1	0.371747		0	0		0	0		0	0		0	0		0	0
B.1.465	264		0	0		0	0		0	0		0	0		2	0.757576		0	0		4	1.51515		0	0		0	0		0	0		0	0		0	0
B.1.1.220	262		0	0		0	0		0	0		0	0		0	0		0	0		1	0.381679		0	0		0	0		0	0		0	0		0	0
AY.25.1	258		1	0.387597		0	0		0	0		0	0		0	0		0	0		0	0		0	0		0	0		1	0.387597		1	0.387597		1	0.387597
B.1.558	245		0	0		0	0		0	0		0	0		0	0		0	0		1	0.408163		0	0		0	0		0	0		0	0		0	0
B.1.340	242		0	0		0	0		0	0		0	0		0	0		0	0		2	0.826446		0	0		0	0		0	0		0	0		0	0
B.1.1.74	236		0	0		0	0		0	0		0	0		0	0		0	0		0	0		1	0.423729		0	0		0	0		0	0		0	0
B.1.160.29	235		0	0		0	0		0	0		0	0		0	0		0	0		226	96.1702		0	0		0	0		0	0		0	0		0	0
B.1.160.33	233		0	0		0	0		0	0		0	0		0	0		0	0		225	96.5665		0	0		0	0		0	0		0	0		0	0
C.14	231		0	0		0	0		0	0		0	0		3	1.2987		0	0		0	0		0	0		0	0		0	0		0	0		0	0
B.1.160.32	226		0	0		0	0		0	0		0	0		0	0		0	0		175	77.4336		0	0		0	0		0	0		0	0		0	0
B.1.237	224		1	0.446429		0	0		0	0		0	0		0	0		0	0		0	0		0	0		0	0		0	0		0	0		0	0
B.1.160.24	223		0	0		0	0		0	0		0	0		0	0		0	0		220	98.6547		0	0		0	0		0	0		0	0		0	0
B.1.1.159	210		0	0		0	0		0	0		0	0		0	0		0	0		13	6.19048		2	0.952381		0	0		0	0		0	0		0	0
B.1.177.40	209		0	0		0	0		0	0		0	0		0	0		0	0		1	0.478469		0	0		0	0		0	0		0	0		0	0
B.1.160.23	207		0	0		0	0		0	0		0	0		0	0		0	0		204	98.5507		0	0		0	0		0	0		0	0		0	0
B.1.36.10	205		0	0		0	0		0	0		0	0		0	0		0	0		1	0.487805		0	0		0	0		0	0		0	0		0	0
B.1.160.15	204		0	0		0	0		0	0		0	0		0	0		0	0		189	92.6471		0	0		0	0		0	0		0	0		0	0
B.1.1.219	200		0	0		0	0		1	0.5		0	0		0	0		0	0		0	0		1	0.5		0	0		0	0		0	0		0	0
B.1.160.12	199		0	0		0	0		0	0		0	0		0	0		0	0		144	72.3618		0	0		0	0		0	0		0	0		0	0
AY.115	199		0	0		0	0		0	0		0	0		0	0		0	0		0	0		1	0.502513		0	0		0	0		0	0		0	0
B.1.1.528	192		7	3.64583		1	0.520833		0	0		0	0		1	0.520833		4	2.08333		4	2.08333		1	0.520833		0	0		1	0.520833		0	0		4	2.08333
B.1.606	187		1	0.534759		1	0.534759		1	0.534759		1	0.534759		1	0.534759		1	0.534759		0	0		0	0		1	0.534759		0	0		0	0		0	0
B.1.1.487	185		0	0		0	0		0	0		0	0		0	0		0	0		1	0.540541		0	0		0	0		0	0		0	0		0	0
B.1.170	185		0	0		0	0		0	0		0	0		3	1.62162		0	0		1	0.540541		0	0		0	0		0	0		0	0		0	0
B.1.306	183		0	0		0	0		2	1.0929		0	0		0	0		0	0		0	0		0	0		0	0		0	0		0	0		0	0
B.1.9.5	181		0	0		0	0		0	0		0	0		3	1.65746		0	0		1	0.552486		0	0		0	0		0	0		0	0		0	0
B.1.160.11	177		0	0		0	0		0	0		0	0		0	0		0	0		162	91.5254		0	0		0	0		0	0		0	0		0	0
B.1.252	177		0	0		0	0		0	0		0	0		1	0.564972		0	0		0	0		0	0		0	0		0	0		0	0		0	0
C.23	176		0	0		0	0		0	0		0	0		0	0		0	0		2	1.13636		0	0		0	0		0	0		0	0		0	0
B.1.1.521	171		0	0		0	0		0	0		0	0		0	0		0	0		2	1.16959		0	0		0	0		0	0		0	0		0	0
B.1.251	164		0	0		0	0		0	0		0	0		0	0		0	0		1	0.609756		0	0		0	0		0	0		0	0		0	0
B.1.602	163		0	0		0	0		0	0		0	0		0	0		0	0		0	0		0	0		1	0.613497		0	0		0	0		0	0
B.1.1.413	161		0	0		0	0		0	0		0	0		0	0		0	0		147	91.3043		0	0		0	0		0	0		0	0		0	0
B.1.313	161		0	0		0	0		0	0		0	0		0	0		0	0		0	0		1	0.621118		0	0		0	0		0	0		0	0
B.1.600	158		0	0		0	0		0	0		0	0		0	0		0	0		1	0.632911		0	0		0	0		0	0		0	0		0	0
B.1.438	149		0	0		0	0		0	0		0	0		0	0		0	0		19	12.7517		0	0		0	0		0	0		0	0		0	0
B.1.160.22	148		0	0		0	0		0	0		0	0		0	0		0	0		136	91.8919		0	0		0	0		0	0		0	0		0	0
B.1.538	144		0	0		0	0		0	0		0	0		0	0		0	0		1	0.694444		0	0		0	0		0	0		0	0		0	0
B.1.160.18	143		0	0		0	0		0	0		0	0		0	0		0	0		139	97.2028		0	0		0	0		0	0		0	0		0	0
B.1.160.9	141		0	0		0	0		0	0		0	0		0	0		0	0		130	92.1986		0	0		0	0		0	0		0	0		0	0
B.1.415.1	141		0	0		0	0		0	0		0	0		0	0		0	0		1	0.70922		0	0		0	0		0	0		0	0		0	0
B.1.556	137		0	0		0	0		0	0		0	0		0	0		0	0		0	0		2	1.45985		0	0		0	0		0	0		0	0
B.1.632	135		0	0		0	0		0	0		0	0		0	0		0	0		127	94.0741		0	0		0	0		0	0		0	0		0	0
B.1.589	134		0	0		0	0		1	0.746269		0	0		0	0		0	0		0	0		0	0		0	0		0	0		0	0		0	0
B.1.124	132		0	0		0	0		0	0		0	0		0	0		0	0		1	0.757576		0	0		0	0		0	0		0	0		0	0
C.38	132		0	0		0	0		0	0		0	0		1	0.757576		0	0		0	0		0	0		0	0		0	0		0	0		0	0
B.1.441	130		0	0		0	0		0	0		0	0		6	4.61538		0	0		0	0		0	0		0	0		0	0		0	0		0	0
B.1.1.200	130		0	0		0	0		0	0		0	0		1	0.769231		0	0		0	0		0	0		0	0		0	0		0	0		0	0
B.1.160.31	124		0	0		0	0		0	0		0	0		0	0		0	0		124	100		0	0		0	0		0	0		0	0		0	0
B.1.78	124		0	0		0	0		0	0		0	0		0	0		0	0		2	1.6129		0	0		0	0		0	0		0	0		0	0
B.1.160.10	123		0	0		0	0		0	0		0	0		0	0		0	0		115	93.4959		0	0		0	0		0	0		0	0		0	0
B.1.1.462	117		0	0		0	0		0	0		0	0		0	0		0	0		1	0.854701		0	0		0	0		0	0		0	0		0	0
B.1.36.19	117		0	0		0	0		0	0		0	0		2	1.7094		0	0		0	0		0	0		0	0		0	0		0	0		0	0
AB.1	116		0	0		0	0		0	0		0	0		0	0		0	0		115	99.1379		0	0		0	0		0	0		0	0		0	0
B.1.160.20	115		0	0		0	0		0	0		0	0		0	0		0	0		76	66.087		0	0		0	0		0	0		0	0		0	0
B.1.160.25	109		0	0		0	0		0	0		0	0		0	0		0	0		103	94.4954		0	0		0	0		0	0		0	0		0	0
B.1.229	108		0	0		0	0		0	0		0	0		0	0		0	0		7	6.48148		0	0		0	0		0	0		0	0		0	0
B.1.36.12	106		0	0		0	0		0	0		0	0		1	0.943396		0	0		0	0		0	0		0	0		0	0		0	0		0	0
B.1.533	103		0	0		0	0		0	0		0	0		1	0.970874		0	0		12	11.6505		0	0		0	0		0	0		0	0		0	0
B.52	103		0	0		0	0		0	0		0	0		0	0		0	0		1	0.970874		0	0		0	0		0	0		0	0		0	0
A.2.5.3	103		0	0		0	0		0	0		0	0		0	0		0	0		96	93.2039		0	0		0	0		0	0		0	0		0	0
B.1.423	98		0	0		0	0		0	0		0	0		0	0		1	1.02041		0	0		0	0		0	0		0	0		0	0		0	0
B.1.1.270	97		0	0		0	0		0	0		0	0		0	0		1	1.03093		0	0		0	0		0	0		0	0		0	0		0	0
B.1.177.31	95		0	0		0	0		0	0		0	0		0	0		0	0		11	11.5789		0	0		0	0		0	0		0	0		0	0
B.1.1.300	95		0	0		0	0		0	0		0	0		1	1.05263		0	0		0	0		0	0		0	0		0	0		0	0		0	0
B.1.1.349	95		0	0		0	0		0	0		0	0		0	0		0	0		1	1.05263		0	0		0	0		0	0		0	0		0	0
B.1.1.254	93		0	0		0	0		0	0		0	0		1	1.07527		0	0		0	0		0	0		0	0		0	0		0	0		0	0
B.1.1.57	93		0	0		0	0		0	0		0	0		4	4.30108		0	0		0	0		0	0		0	0		0	0		0	0		0	0
B.1.1.375	92		0	0		0	0		0	0		0	0		0	0		0	0		72	78.2609		0	0		0	0		0	0		0	0		0	0
B.1.432	85		0	0		0	0		0	0		0	0		0	0		0	0		2	2.35294		0	0		0	0		0	0		0	0		0	0
B.1.1.34	82		0	0		0	0		0	0		0	0		0	0		0	0		1	1.21951		0	0		0	0		0	0		0	0		0	0
B.1.159	82		0	0		0	0		0	0		0	0		0	0		0	0		1	1.21951		0	0		0	0		0	0		0	0		0	0
B.1.153	79		0	0		0	0		0	0		0	0		0	0		0	0		1	1.26582		0	0		0	0		0	0		0	0		0	0
B.1.1.411	78		1	1.28205		0	0		0	0		0	0		0	0		0	0		2	2.5641		0	0		0	0		1	1.28205		0	0		0	0
B.1.1.52	76		0	0		0	0		0	0		0	0		0	0		0	0		1	1.31579		0	0		0	0		0	0		0	0		0	0
B.1.1.515	75		0	0		0	0		0	0		0	0		5	6.66667		0	0		1	1.33333		0	0		0	0		0	0		0	0		0	0
B.1.113	72		0	0		0	0		0	0		0	0		0	0		0	0		1	1.38889		0	0		0	0		0	0		0	0		0	0
B.1.1.459	70		0	0		0	0		0	0		0	0		1	1.42857		0	0		0	0		0	0		0	0		0	0		0	0		0	0
B.1.212	70		0	0		0	0		0	0		0	0		0	0		0	0		5	7.14286		0	0		0	0		0	0		0	0		0	0
B.1.160.27	66		0	0		0	0		0	0		0	0		0	0		0	0		64	96.9697		0	0		0	0		0	0		0	0		0	0
B.1.1.404	66		0	0		0	0		0	0		0	0		0	0		0	0		1	1.51515		0	0		0	0		0	0		0	0		0	0
B.1.1.355	65		0	0		0	0		0	0		0	0		0	0		0	0		1	1.53846		0	0		0	0		0	0		0	0		0	0
B.1.36.23	62		0	0		0	0		0	0		0	0		1	1.6129		0	0		0	0		0	0		0	0		0	0		0	0		0	0
B.1.460	61		0	0		0	0		0	0		0	0		6	9.83607		0	0		0	0		0	0		0	0		0	0		0	0		0	0
B.1.247	61		0	0		0	0		0	0		0	0		3	4.91803		0	0		0	0		0	0		0	0		0	0		0	0		0	0
B.1.635	58		0	0		0	0		0	0		0	0		0	0		0	0		57	98.2759		0	0		0	0		0	0		0	0		0	0
B.1.456	58		0	0		0	0		0	0		0	0		0	0		0	0		2	3.44828		0	0		0	0		0	0		0	0		0	0
B.1.438.4	56		0	0		0	0		0	0		0	0		0	0		0	0		53	94.6429		0	0		0	0		0	0		0	0		0	0
C.39	54		0	0		0	0		0	0		0	0		0	0		0	0		1	1.85185		0	0		0	0		0	0		0	0		0	0
B.1.473	51		0	0		0	0		0	0		0	0		0	0		0	0		3	5.88235		0	0		0	0		0	0		0	0		0	0
B.1.446	50		0	0		1	2		0	0		0	0		0	0		0	0		0	0		0	0		0	0		0	0		0	0		0	0
B.1.143	50		0	0		0	0		0	0		0	0		0	0		0	0		1	2		0	0		0	0		0	0		0	0		0	0
B.1.160.21	49		0	0		0	0		0	0		0	0		0	0		0	0		49	100		0	0		0	0		0	0		0	0		0	0
B.1.81	46		0	0		0	0		0	0		0	0		0	0		0	0		1	2.17391		0	0		0	0		0	0		0	0		0	0
B.1.323	46		0	0		0	0		0	0		0	0		0	0		0	0		1	2.17391		0	0		0	0		0	0		0	0		0	0
B.1.1.99	42		0	0		0	0		0	0		0	0		0	0		0	0		1	2.38095		0	0		0	0		0	0		0	0		0	0
B.1.173	40		0	0		0	0		0	0		0	0		0	0		0	0		1	2.5		0	0		0	0		0	0		0	0		0	0
B.1.462	37		0	0		0	0		0	0		0	0		0	0		0	0		1	2.7027		0	0		0	0		0	0		0	0		0	0
B.1.160.13	36		0	0		0	0		0	0		0	0		0	0		0	0		36	100		0	0		0	0		0	0		0	0		0	0
B.1.1.144	36		0	0		0	0		0	0		0	0		0	0		0	0		3	8.33333		0	0		0	0		0	0		0	0		0	0
B.1.548	31		0	0		0	0		0	0		0	0		1	3.22581		0	0		0	0		0	0		0	0		0	0		0	0		0	0
B.1.184	31		0	0		0	0		0	0		0	0		0	0		0	0		2	6.45161		0	0		0	0		0	0		0	0		0	0
B.1.160.19	29		0	0		0	0		0	0		0	0		0	0		0	0		28	96.5517		0	0		0	0		0	0		0	0		0	0
B.1.1.445	24		0	0		0	0		0	0		0	0		0	0		0	0		23	95.8333		0	0		0	0		0	0		0	0		0	0
B.1.227	21		0	0		0	0		0	0		0	0		0	0		0	0		16	76.1905		0	0		0	0		0	0		0	0		0	0
B.1.633	16		0	0		0	0		0	0		0	0		0	0		0	0		0	0		16	100		0	0		0	0		0	0		0	0
C.1.1	13		0	0		0	0		0	0		0	0		0	0		0	0		13	100		0	0		0	0		0	0		0	0		0	0
B.1.638	13		0	0		0	0		0	0		0	0		4	30.7692		0	0		0	0		0	0		0	0		0	0		0	0		0	0
B.1.476	10		0	0		0	0		0	0		0	0		0	0		0	0		5	50		0	0		0	0		0	0		0	0		0	0
B.1.486	9		0	0		0	0		0	0		0	0		0	0		0	0		0	0		1	11.1111		0	0		0	0		0	0		0	0
*Includes B.1.1.529.
