## Supplementary material for "SARS-CoV-2 spike S375F mutation characterizes the Omicron BA.1 variant": Table S3

### Sheet: S3
Table S3. Primers used in this study, related to Figures 1 and 3–6.
Product	Primer name	Primer sequence (5'-to-3')	Purpose
S expression plasmids	pC-S Common F	TATAGGGCGAATTGGGTACCATGTTTGTGTTCCTG	S expression plasmid preparation
	pC-S Common R	CGGTGGCGGCCGCTCTAGATTCAGGTGTAGTGCAG
Omicron S/B.1 S_NTD	NLVR211-214_F	AGCAAACACACACCAATCAACCTGGTGAGGGACCTGCCACAGGGCTT	S expression plasmid preparation
	NLVR211-214_R	AAGCCCTGTGGCAGGTCCCTCACCAGGTTGATTGGTGTGTGTTTGCT
	G339D_F	ACCAACCTGTGTCCATTTGACGAGGTGTTCAATGCCACC
	G339D_R	GGTGGCATTGAACACCTCGTCAAATGGACACAGGTTGGT
Omicron S/B.1 S_RBD	NLVR211-214IVREPE_F	AAACACACACCAATCATCGTGAGAGAGCCCGAGGACCTGCCACAGGGC	S expression plasmid preparation
	NLVR211-214IVREPE_R	GCCCTGTGGCAGGTCCTCGGGCTCTCTCACGATGATTGGTGTGTGTTT
	G339_F	ACCAACCTGTGTCCATTTGGAGAGGTGTTCAATGCCACC
	G339_R	GGTGGCATTGAACACCTCTCCAAATGGACACAGGTTGGT
Omicron S/B.1 S_RBD	Y505_F	CCAACCAATGGAGTGGGCTACCAACCATACAGGGTGGTG	S expression plasmid preparation
Omicron S/B.1 S_NTD+RBD	Y505_R	CACCACCCTGTATGGTTGGTAGCCCACTCCATTGGTTGG
	T547K_F	TTCAACTTCAATGGACTGAAGGGCACAGGAGTGCTGACA
	T547K_R	TGTCAGCACTCCTGTGCCCTTCAGTCCATTGAAGTTGAA
B.1 S/Omicron S_RBD	O-RBD up F	AGACCAGCAACTTCagggtccaaccaa	S expression plasmid preparation
	O-RBD up R	ttggttggaccctGAAGTTGCTGGTCT
	O-RBD down F	caagtgtgtgaacttcAACTTCAATGGACTG
	O-RBD down R	CAGTCCATTGAAGTTgaagttcacacacttg
Omicron S L371S	O-L371S F	ctgtgctctacaacTCTgccCCCttcTTCa	S expression plasmid preparation
	O-L371S R	tGAAgaaGGGggcAGAgttgtagagcacag
Omicron S P373S	O-P373S F	tctacaacCTGgccTCCttcTTCaccttcaag	S expression plasmid preparation
	O-P373S R	cttgaaggtGAAgaaGGAggcCAGgttgtaga
Omicron S F375S	O-F375S F	aacCTGgccCCCttcAGCaccttcaagtgttat	S expression plasmid preparation
	O-F375S R	ataacacttgaaggtGCTgaaGGGggcCAGgtt
Omicron S L371S/P373S	O-L371S-P373S F	gtgctctacaacTCTgccTCCttcTTCaccttcaag	S expression plasmid preparation
	O-L371S-P373S R	cttgaaggtGAAgaaGGAggcAGAgttgtagagcac
Omicron S P373S/F375S	O-P373S-F375S F	ctacaacCTGgccTCCttcAGCaccttcaagtgttat	S expression plasmid preparation
	O-P373S-F375S R	ataacacttgaaggtGCTgaaGGAggcCAGgttgtag
Omicron S L371S/F375S	O-L371S-F375S F	gtgctctacaacTCTgccCCCttcAGCaccttcaagtgtt	S expression plasmid preparation
	O-L371S-F375S R	aacacttgaaggtGCTgaaGGGggcAGAgttgtagagcac
Omicron S L371S/P373S/F375S	O-3S F	ctactctgtgctctacaacTCTgccTCCttcAGCaccttcaagtgttatgg	S expression plasmid preparation
	O-3S R	ccataacacttgaaggtGCTgaaGGAggcAGAgttgtagagcacagagtag
B.1 S S371L	D614G-L371S F	CTGTGCTCTACAACCTGGCCTCCTTCAGCACC	S expression plasmid preparation
	D614G-L371S R	GGTGCTGAAGGAGGCCAGGTTGTAGAGCACAG
B.1 S S373P	D614G-S373P F	CTACAACTCTGCCCCCTTCAGCACCTTCAAG	S expression plasmid preparation
	D614G-S373P R	CTTGAAGGTGCTGAAGGGGGCAGAGTTGTAG
B.1 S S375F	D614G-S375F F	AACTCTGCCTCCTTCTTCACCTTCAAGTGTTATGG	S expression plasmid preparation
	D614G-S375F R	CCATAACACTTGAAGGTGAAGAAGGAGGCAGAGTT
B.1 S S371L/S373P	D614G-S371L-P373S F	CTGTGCTCTACAACCTGGCCCCCTTCAGCACCTTCAA	S expression plasmid preparation
	D614G-S371L-P373S R	TTGAAGGTGCTGAAGGGGGCCAGGTTGTAGAGCACAG
B.1 S S373P/S375F	D614G-S373P-S375F F	CTACAACTCTGCCCCCTTCTTCACCTTCAAGTGTTATGG	S expression plasmid preparation
	D614G-S373P-S375F R	CCATAACACTTGAAGGTGAAGAAGGGGGCAGAGTTGTAG
B.1 S S371L/S375F	D614G-S371L-S375F F	GTGCTCTACAACCTGGCCTCCTTCTTCACCTTCAAGTGTT	S expression plasmid preparation
	D614G-S371L-S375F R	AACACTTGAAGGTGAAGAAGGAGGCCAGGTTGTAGAGCAC
B.1 S S371L/S373P/S375F	D614G-3S F	CTACTCTGTGCTCTACAACCTGGCCCCCTTCTTCACCTTCAAGTGTTATGGAG	S expression plasmid preparation
	D614G-3S R	CTCCATAACACTTGAAGGTGAAGAAGGGGGCCAGGTTGTAGAGCACAGAGTAG
CPER fragment 1	Linker_F1-Fw	CTATATAAGCAGAGCTCGTTTAGTGAACCGTATTAAAGGTTTATACCTTCCCAGGTAAC	CPER fragment 1 preparation
	F1-F2-Rv	CAGATTCAACTTGCATGGCATTGTTAGTAGCCTTATTTAAGGCTCCTGC
CPER fragment 2	F1-F2-Fw	GCAGGAGCCTTAAATAAGGCTACTAACAATGCCATGCAAGTTGAATCTG	CPER fragment 2 preparation
	F2-F3-Rv	GGTAGGATTTTCCACTACTTCTTCAGAGACTGGTTTTAGATCTTCGCAGGC
CPER fragment 3	F2-F3-Fw	GCCTGCGAAGATCTAAAACCAGTCTCTGAAGAAGTAGTGGAAAATCCTACC	CPER fragment 3 preparation
	F3-F4-Rv	GGTGCACAGCGCAGCTTCTTCAAAAGTACTAAAGG
CPER fragment 4	F3-F4-Fw	CACCACTAATTCAACCTATTGGTGCTTTGGACATATCAGCATCTATAGTAGCTGGTGG	CPER fragment 4 preparation
	F4-F5-Rv	GTTTAAAAACGATTGTGCATCAGCTGACTG
CPER fragment 5	F4-F5-Fw	CACAGTCTGTACCGTCTGCGGTATGTGGAAAGGTTATGGCTGTAGTTGTGATC	CPER fragment 5 preparation
	F5-F6-Rv	GCGGTGTGTACATAGCCTCATAAAACTCAGGTTCCCAATACCTTGAAGTG
CPER fragment 6	F5-F6-Fw	CACTTCAAGGTATTGGGAACCTGAGTTTTATGAGGCTATGTACACACCGC	CPER fragment 6 preparation
	F6-F7-Rv	CATACAAACTGCCACCATCACAACCAGGCAAGTTAAGGTTAGATAGCACTCTAG
CPER fragment 7	F6-F7-Fw	CTAGAGTGCTATCTAACCTTAACTTGCCTGGTTGTGATGGTGGCAGTTTGTATG	CPER fragment 7 preparation
	F7-F8-Rv	CTAGAGACTAGTGGCAATAAAACAAGAAAAACAAACATTGTTCGTTTAGTTGTTAAC
CPER fragment 8	F7-F8-Fw	GTTAACAACTAAACGAACAATGTTTGTTTTTCTTGTTTTATTGCCACTAGTCTCTAG	CPER fragment 8 preparation
	F8-F9-Rv	GCAGCAGGATCCACAAGAACAACAGCCCTTGAGACAACTACAGCAACTGG
CPER fragment 9 GFP	F8-F9-Fw	CCAGTTGCTGTAGTTGTCTCAAGGGCTGTTGTTCTTGTGGATCCTGCTGC	CPER fragment 9 GFP preparation
	F9-Linker-Rv	GGAGATGCCATGCCGACCCTTTTTTTTTTTTTTTTTTTTTTTTTGTCATTCTCCTAAG
Mutated CPER fragment 8	F8_Common-F	ACACGCTACCGGTCTCGAGACCATGATGTTTGTTTTTCTT	CPER fragment 8 preparation
	F8_Common-R	CATTGGTCTTAAAGGTACCTGAGGTGTGACTGGAAAACCC
rOmicron S/B.1 S_NTD-GFP	NLVR211-214_F	CTAAGCACACGCCTATTAATTTAGTGCGTGATCTCCCTCAGGGTTT	CPER fragment 8 preparation
	NLVR211-214_R	AAACCCTGAGGGAGATCACGCACTAAATTAATAGGCGTGTGCTTAG
rOmicron S/B.1 S_RBD-GFP	NLVR211-214IVREPE_F	AGCACACGCCTATTATAGTGCGTGAGCCAGAAGATCTCCCTCAGGG	CPER fragment 8 preparation
	NLVR211-214IVREPE_R	CCCTGAGGGAGATCTTCTGGCTCACGCACTATAATAGGCGTGTGCT
	G339_F	TACAAACTTGTGCCCTTTTGGTGAAGTTTTTAACGCCACC
	G339_R	GGTGGCGTTAAAAACTTCACCAAAAGGGCACAAGTTTGTA
rOmicron S/B.1 S_RBD-GFP, fragment 8	Y505_F	CCACTAATGGTGTTGGTTACCAACCATACAGAGTAG	CPER fragment 8 preparation
rOmicron S/B.1 S_NTD+RBD-GFP, fragment 8	Y505_R	CTACTCTGTATGGTTGGTAACCAACACCATTAGTGG
	T547K_F	TTCAACTTCAATGGTTTAAAAGGCACAGGTGTTCTTACTG
	T547K_R	CAGTAAGAACACCTGTGCCTTTTAAACCATTGAAGTTGAA
rB.1 S S375F-GFP	F8-S375F_F	TATAATTCCGCATCATTTTTCACTTTTAAGTGTTATGGAG	CPER fragment 8 preparation
	F8-S375F_R	CTCCATAACACTTAAAAGTGAAAAATGATGCGGAATTATA
rOmicron S F375S_GFP	F8 Omicron_F375S_F	ATATAATCTCGCACCATTTTCCACTTTTAAGTGTTATGGA	CPER fragment 8 preparation
	F8 Omicron_F375S_R	TCCATAACACTTAAAAGTGGAAAATGGTGCGAGATTATAT
Omicron S RBD G339D	G339D	GGCGGTAGCGGAGGCGGAGGGTCGGCTAGCCATTGCCCTTTTGATGAAGTTTTTAACGCCACCAGGTTTG	S RBD expression plasmid preparation
Omicron S RBD S371L	S371L	GCAACTGTGTGGCTGACTACTCTGTGCTCTACAACCTAGCCTCCTTCAGCACCTTCAAG	S RBD expression plasmid preparation
Omicron S RBD S373P	S373P	GTGGCTGACTACTCTGTGCTCTACAACTCTGCCCCTTTCAGCACCTTCAAGTGTTATGGAG	S RBD expression plasmid preparation
Omicron S RBD S375F	S375F	CTGACTACTCTGTGCTCTACAACTCTGCCTCCTTCTTTACCTTCAAGTGTTATGGAGTGAGC	S RBD expression plasmid preparation
Omicron S RBD S371L/S373P/S375F	S371L/S373P/S375F	GCAACTGTGTGGCTGACTACTCTGTGCTCTACAACTTGGCGCCGTTCTTTACCTTCAAGTGTTATGGAGTGAGC	S RBD expression plasmid preparation
Omicron S RBD N440K	N440K	GACTTCACAGGCTGTGTGATTGCCTGGAACAGCAACAAGCTGGACAGCAAGGTGGGAGG	S RBD expression plasmid preparation
Omicron S RBD G446S	G446S	GCCTGGAACAGCAACAACCTGGACAGCAAGGTGTCTGGCAACTACAACTACCTCTACAGACTG	S RBD expression plasmid preparation
Omicron S RBD S477N	S477N	GGACATCAGCACAGAGATTTACCAGGCTGGCAACACACCATGTAATGGAGTGGAGG	S RBD expression plasmid preparation
Omicron S RBD E484A	E484A	CCAGGCTGGCAGCACACCATGTAATGGAGTGGCCGGCTTCAACTGTTACTTTCCACTCC	S RBD expression plasmid preparation
Omicron S RBD Q493R	Q493R	GCCCACTCCATTGGTTGGTTGGAAGCCATAGGATCTGAGTGGAAAGTAACAGTTGAAGCCC	S RBD expression plasmid preparation
Omicron S RBD G496S	G496S	CTGTATGGTTGGTAGCCCACTCCATTGGTTGGTTGGAAAGAATAGGATTGGAGTGGAAAGTAACAGTTG	S RBD expression plasmid preparation
Omicron S RBD Q498R	Q498R	CACCCTGTATGGTTGGTAGCCCACTCCATTGGTTGGACGGAAGCCATAGGATTGGAGTGGAAAG	S RBD expression plasmid preparation
Omicron S RBD Y505H	Y505H	GCAGTTCAAAGGACAGCACCACCACCCTGTATGGTTGATGGCCCACTCCATTGGTTGGTTG	S RBD expression plasmid preparation
B.1 S RBD L371S	L371S	CTGTGTGGCTGACTACTCTGTGCTCTACAACTCTGCCCCGTTCTTTACCTTCAAGTG	S RBD expression plasmid preparation
B.1 S RBD P373S	P373S	CTGTGTGGCTGACTACTCTGTGCTCTACAACCTGGCCTCCTTCTTTACCTTCAAGTGTTATGGAGTGAGCC	S RBD expression plasmid preparation
B.1 S RBD F375S	F375S	GCAACTGTGTGGCTGACTACTCTGTGCTCTACAACCTGGCCCCGTTCAGCACCTTCAAGTGTTATGGAGTG	S RBD expression plasmid preparation
B.1 S RBD L371S/P373S/F375S	L371S/P373S/F375S	GCAACTGTGTGGCTGACTACTCTGTGCTCTACAACTCTGCCTCCTTCAGCACCTTCAAGTGTTATGGAGTGAGCC	S RBD expression plasmid preparation
