## Supplementary material for "SARS-CoV-2 spike S375F mutation characterizes the Omicron BA.1 variant": Table S4

### Sheet: Sheet1
Table S4. Summary of the mutations detected in the working virus stocks compared to the original sequences, related to Figures 1 and 5
B.1 S-GFP, virus I
Position in WK-521 (EPI_ISL_408667) harboring GFP	Reference	Sample	Quality score	Depth of reference sequence	Depth of sample sequence	%	Mutation type	ORF	Amino acid substitution
13881	C	A	225	0	213	1	synonymous_variant	NSP12	.
24237	C	T	225	0	238	1	missense_variant	S	A892V
Omicron S-GFP, virus II
Position in WK-521 (EPI_ISL_408667) harboring GFP	Reference	Sample	Quality score	Depth of reference sequence	Depth of sample sequence	%	Mutation type	ORF	Amino acid substitution
6501	C	T	225	0	221	1	missense_variant	NSP3	P1261L
15010	C	A	225	0	225	1	missense_variant	NSP12	Q504K
Omicron S/B.1 S_NTD-GFP, virus III
Position in WK-521 (EPI_ISL_408667) harboring GFP	Reference	Sample	Quality score	Depth of reference sequence	Depth of sample sequence	%	Mutation type	ORF	Amino acid substitution
5924	G	A	225	0	215	1	missense_variant	NSP3	V1069I
Omicron S/B.1 S_RBD-GFP, virus IV
Position in WK-521 (EPI_ISL_408667) harboring GFP	Reference	Sample	Quality score	Depth of reference sequence	Depth of sample sequence	%	Mutation type	ORF	Amino acid substitution
944	G	A	225	0	243	1	missense_variant	NSP2	G47S
19259	C	T	225	0	233	1	missense_variant	NSP14	S407F
Omicron S/B.1 S_NTD+RBD-GFP, virus V
Position in WK-521 (EPI_ISL_408667) harboring GFP	Reference	Sample	Quality score	Depth of reference sequence	Depth of sample sequence	%	Mutation type	ORF	Amino acid substitution
5992	G	A	225	0	243	1	synonymous_variant	NSP3	.
25983	A	G	225	0	237	1	synonymous_variant	ORF3a	.
B.1 S S375F-GFP, virus VI
Position in WK-521 (EPI_ISL_408667) harboring GFP	Reference	Sample	Quality score	Depth of reference sequence	Depth of sample sequence	%	Mutation type	ORF	Amino acid substitution
64	C	T	177	27	52	0.658228	upstream_gene_variant	NSP1	.
66	C	T	177	27	53	0.6625	upstream_gene_variant	NSP1	.
Omicron S F375S-GFP, virus VII
Position in WK-521 (EPI_ISL_408667) harboring GFP	Reference	Sample	Quality score	Depth of reference sequence	Depth of sample sequence	%	Mutation type	ORF	Amino acid substitution
28250	C	G	228	1	170	0.994152	upstream_gene_variant	ORF8	.
